# NK and NKT cells in the pathogenesis of Hidradenitis suppurativa: Novel therapeutic strategy through targeting of CD2

**DOI:** 10.1101/2023.10.31.565057

**Authors:** Mahendra P. Kashyap, Bharat Mishra, Rajesh Sinha, Lin Jin, Nilesh Kumar, Kayla F. Goliwas, Jessy Deshane, Boni E. Elewski, Craig A. Elmets, Mohammad Athar, M. Shahid Mukhtar, Chander Raman

## Abstract

Hidradenitis suppurativa (HS) is a chronic debilitating inflammatory skin disease with poorly understood pathogenesis. Single-cell RNAseq analysis of HS lesional and healthy individual skins revealed that NKT and NK cell populations were greatly expanded in HS, and they expressed elevated CD2, an activation receptor. Immunohistochemistry analyses confirmed significantly expanded numbers of CD2+ cells distributed throughout HS lesional tissue, and many co-expressed the NK marker, CD56. While CD4+ T cells were expanded in HS, CD8 T cells were rare. CD20+ B cells in HS were localized within tertiary follicle like structures. Immunofluorescence microscopy showed that NK cells (CD2^+^CD56^dim^) expressing perforin, granzymes A and B were enriched within the hyperplastic follicular epidermis and tunnels of HS and juxtaposed with apoptotic cells. In contrast, NKT cells (CD2^+^CD3^+^CD56^bright^) primarily expressed granzyme A and were associated with α-SMA expressing fibroblasts within the fibrotic regions of the hypodermis. Keratinocytes and fibroblasts expressed high levels of CD58 (CD2 ligand) and they interacted with CD2 expressing NKT and NK cells. The NKT/NK maturation and activating cytokines, IL-12, IL-15 and IL-18, were significantly elevated in HS. Inhibition of cognate CD2-CD58 interaction with blocking anti-CD2 mAb in HS skin organotypic cultures resulted in a profound reduction of the inflammatory gene signature and secretion of inflammatory cytokines and chemokines in the culture supernate. In summary, we show that a cellular network of heterogenous NKT and NK cell populations drives inflammation, tunnel formation and fibrosis in the pathogenesis of HS. Furthermore, CD2 blockade is a viable immunotherapeutic approach for the management of HS.
