## Supplementary material for "NK and NKT cells in the pathogenesis of Hidradenitis suppurativa: Novel therapeutic strategy through targeting of CD2": Table S1

### Sheet: Table-1
SampleID	Control_12012020	Control_121420S	GSM6840146	GSM6840150	HS_1292021	HS_2521	HS_73120	HS_BA	HS_G	HS_P
names	NS1	NS2	NS3	NS4	HS1	HS2	HS3	HS4	HS5	HS6
NKT Cells	59	47	22	6	1577	2251	101	332	777	456
NKT_MAIT Cells	63	22	27	0	903	903	148	577	238	303
B Cells-1	7	0	6	36	690	1459	86	7	13	178
NKT_CD8T Cells	26	5	7	2	614	875	28	55	165	205
Suprabasal Keratinocytes-1	0	0	197	1498	49	1	0	0	0	0
Endothelial-1	80	15	39	13	217	39	122	80	585	290
T Naive-1	20	1	9	2	324	566	55	115	234	96
Fibroblast	19	4	5	0	158	107	6	75	221	391
Suprabasal Keratinocytes-2	0	0	536	312	23	3	2	0	1	1
Endothelial-2	8	7	16	0	120	27	79	8	463	133
CD4 Proliferating	4	2	49	1	237	272	13	19	93	168
T Naive-2	6	0	10	15	50	188	51	96	244	115
Suprabasal Keratinocytes-3	0	1	305	400	19	6	1	1	1	13
Langerhans cells	3	0	90	472	27	33	3	12	32	35
Macrophages	18	3	73	8	103	62	0	87	71	131
Fibroblast-Activated	1	0	2	9	158	141	24	11	42	157
Epithelial-1	0	2	17	7	481	11	0	3	10	7
Plasma Cells	1	0	0	0	424	72	7	0	3	12
NK Cells	22	15	0	0	103	130	24	116	53	47
B Cells-2	0	0	3	0	71	270	6	2	5	6
Melanocytes	0	4	70	103	38	32	5	4	3	0
pDC	0	0	0	0	74	68	0	2	4	92
Epithelial-2	0	0	0	0	148	27	0	0	2	0
