## Supplementary material for "NK and NKT cells in the pathogenesis of Hidradenitis suppurativa: Novel therapeutic strategy through targeting of CD2": Table S7

### Sheet: Sheet1
	Group	Ethinicity	Postion	Gender
1	Patient Skin # 1	Black	R-Breast (B)	F
2	Patient Skin # 2	Black	Armpit (P)	F
3	Patient Skin # 3	Black	gluteal (O)	F
4	Patient Skin # 4	Black	groin (G)	F
5	Patient Skin # 5	Black	groin	F
6	Patient Skin # 6	Black	Back (O-b)	F
7	Patient Skin # 7	Black	Armpit (P)	F
8	Patient Skin # 8	Black	Abdominal (A)	M
9	Patient Skin # 9	Unknown	right-axilla	F
10	Patient Skin # 10	Black	Axilla (P)	F
11	Patient Skin # 11	Black	Axilla (P)	F
12	Patient Skin # 12	Black	Brest (B)	F
13	Patient Skin # 13	Black	Amrpit(P)	F
14	Patient Skin # 14	Black	sacral area/thigh	F
15	Patient Skin # 15	Black	R-Groin	F
16	Patient Skin # 16	caucasion	right axilla	M
17	Patient Skin # 17	Black	Amrpit(P)	F
18	Patient Skin # 19	Black	axilla (P)	M
19	Patient Skin # 22	Black	L-Buttock (O)	M
20	Patient Skin # 25	Black	Armpit (P)	F
21	Patient Skin # 28	Black	arm	F
22	Patient Skin # 29	Black	axilla = Armpit (P)	F
23	Patient Skin # 30	Black	Unknown	Unknown
24	Patient skin #31	Black	axilla (P)	F
	Group	Ethinicity	Postion	Gender
1	Normal Skin #1	caucasion	L-Breast	F
2	Normal Skin #2	Black	L-Armpit (P)	F
3	Normal Skin #3	Black	Back (O)	M
4	Normal Skin #4	Black	Breast (B)	F
5	Normal Skin #5	Black	Abdominal	M
6	Normal Skin #6	Black	Breast (B)	F
7	Normal Skin #7	Black	Breast (B)	F
8	Normal Skin #8	Black	Breast (B)	F
9	Normal Skin #9	caucasion	Breast (B)	F
10	Normal Skin #10	Black	Breast (B)	F
11	Normal Skin #11	Black	Unknown	M
12	Normal Skin #22	hispanic	Abdominal (A)	M
13	Normal Skin #24	Black	Brest	F
14	Normal Skin #26	Black	brest	F
15	Normal Skin #27	Black	brest	F
16	Normal Skin #28	Black	right-breast	F
17	Normal Skin #29	Black	brest	F
18	Normal Skin #30	Black	brest	F
19	Normal Skin #31	Black	axilla (P)	F
