## Supplementary material for "NK and NKT cells in the pathogenesis of Hidradenitis suppurativa: Novel therapeutic strategy through targeting of CD2": Table 8

### Sheet: Sheet1
Serial #	Antibody Name	Cat #	Species	Company
1	Anti-CD3 antibody [CD3-12]	ab11089	Rat monclonal	Abcam
2	Anti-CD3	ab5690	Rabbit polyclonal	Abcam
3	Anti-CD2 antibody [OX34]	ab243837	mouse monoclonal	Abcam
4	Recombinant Anti-CD2 antibody [EPR6451]	ab131276	Rabbit monoconal	Abcam
5	Anti-NCAM1 antibody	ab118291	Goat polyclonal	Abcam
6	Anti-NCAM1 antibody [123C3]	ab9272	Mouse monoclonal	Abcam
7	Recombinant Anti-CD16 antibody [SP175]	ab308607	Rat Monoclonal	Abcam
8	Anti-CD58 (LFA3)	330923	Mouse monoclonal	Biolegend
9	Recombinant Anti-CD4 antibody [EPR6855]	ab133616	Rabbit monoclonal	Abcam
10	CD4 Antibody (GK1.5)	sc-13573	Rat monclonal	Santa Cruz Biotechnology
11	Anti-CD8α	31-1283-00	Rabbit monoclonal	Ray Biosciences
12	Recombinant Anti-CD68 antibody [KP1]	ab955	Mouse monoclonal	Abcam
13	Recombinant Anti-CD20 antibody [EP459Y]	ab78237	Rabbit monoclonal	Abcam
14	Anti-Human IgG antibody [IG266]	ab200699	Mouse monclonal	Abcam
15	MPO antibody	AF3667	Goat polyclonal	rndsystems
16	F4/80 Monoclonal Antibody (BM8)	14-4801-85	Rat monoclonal	eBiosciences
17	Anti-Perforin antibody [CB5.4]	ab16074	Rat monoclonal	Abcam
18	Recombinant Anti-Granzyme A antibody [EPR20161]	ab209205	Rabbit monoclonal	Abcam
19	CD11b Monoclonal Antibody (M1/70)	14-0112-82	Rat monoclonal	eBiosciences
20	Recombinant Anti-Granzyme B antibody [BLR022E]	ab243879	Rabbit monoclonal	Abcam
21	Recombinant Anti-PAR2 antibody [EPR13675]	ab180953	Rabbit monoclonal	Abcam
22	Recombinant Anti-CD19 antibody [EPR23174-145]	ab245235	Rabbit monoclonal	Abcam
23	alpha-Smooth Muscle Actin Antibody	NB300-978	Goat polyclonal	Novus
24	Anti-Vimentin antibody [RV202]	ab8978	Mouse monoclonal	Abcam
25	Anti-NKP46	ab195314	mouse monoclonal	R & D system
26	Anti-CD2 (Clone:RPA-2.10)	300239	Mouse IgG1, κ	Biolegend
27	IgG1 (CloneQA16A12)	403502	Human IgG1, κ	Biolegend
28	Anti-CD2 antibody [EPR6451]	ab131276	Rabbit monoclonal	Abcam
29	Anti-NCAM1 antibody [123C3]	ab9272	Mouse monoclonal	Abcam
30	Anti-CD3 epsilon antibody	ab5690	Rabbit polyclonal	Abcam
31	ant-CD4	ab133616	Rabbit monoclonal	Abcam
32	anti-CD20	ab78237	Rabbit monoclonal	Abcam
33	anti-CD8β	PA5-80450	Rabbit polyclonal	ThermoFischer Scientific
	Antibody Name	Catalogue number	Host	Dilution
Staining # 1	CD2	ab131276	Rabbit monoconal	1/250
	CD56	ab9272	Mouse monoclonal	1/500
	CD3	ab11089	Rat monclonal	1/100
Staining #2	CD2	ab131276	Rabbit monoconal	1/250
	CD56	ab9272	Mouse monoclonal	1/500
	CD16	ab308607	Rat Monoclonal	1/500
Staining # 3	CD2	ab131276	Rabbit monoconal	1/250
	CD58	330923	Mouse monoclonal	1/50
Staining # 4	CD2	ab243837	mouse monoclonal	1/200
	CD56	ab118291	Goat polyclonal	1/100
	CD3	ab5690	Rabbit polyclonal	1/100
	Perforin-1	ab16074	Rat monoclonal	1/100
Staining # 5	TUNEL	11684795-910	Green	Manufacturer`s Proocol
	CD2	ab243837	mouse monoclonal	1/200
	PAR2	ab180953	Rabbit monoclonal	1/100
Staining # 6	αSMA	NB300-978	Goat polyclonal	1/100
	CD2	ab243837	mouse monoclonal	1/200
	CD19	ab245235	Rabbit monoclonal	1/100
Staining # 7	CD2	ab243837	mouse monoclonal	1/200
	CD56	ab118291	Goat polyclonal	1/100
	GZMB	ab243879	Rabbit monoclonal	1/250
	CD11b	14-0112-82	Rat monoclonal	1/100
Staining# 8	CD2	ab243837	mouse monoclonal	1/200
	CD56	ab118291	Goat polyclonal	1/100
	GZMA	ab209205	Rabbit monoclonal	1/100
	CD3	ab11089	Rat monclonal	1/100
Staining # 9	CD4	sc-13573	Rat monclonal	1/50
	CD2	ab131276	Rabbit monoconal	1/250
	CD68	ab955	Mouse monoclonal	1/100
Staining # 10	CD2	ab243837	mouse monoclonal	1/200
	CD56	ab118291	Goat polyclonal	1/100
	CD8alpha	31-1283-00	Rabbit monoclonal	1/100
Staining # 11	CD2	ab243837	mouse monoclonal	1/200
	CD20	ab78237	Rabbit monoclonal	1/50
	CD3	ab11089	Rat monclonal	1/100
Staining # 12	MPO	AF3667	Goat polyclonal	1/100
	F4/80	14-4801-85	Rat monoclonal	1/50
	CD4	ab133616	Rabbit monoclonal	1/500
